# Aging remodels the neuronal activity-dependent transcriptome

**DOI:** 10.64898/2026.11.17.767442

**Authors:** Joowon Um, Cecilia Lei, Kodai Nakamura, Eric Tycksen, Jacob W. Adelman, Elizabeth Pollina

**Affiliations:** Dept. of Developmental Biology, Washington University School of Medicine, St. Louis MO, 63110

## Abstract

Experience-driven neuronal activity induces coordinated transcriptional programs in neurons and glia that support plasticity and memory. How aging reshapes these activity-regulated gene (ARG) programs, and whether activity mitigates or exacerbates aging phenotypes, remain open questions with implications for cognitive decline. Here, we develop novel-environment and chemogenetic paradigms to characterize age-dependent remodeling of ARG transcriptomes in the mouse hippocampus at single-cell resolution. Aging contracts youthful ARG programs in both gene number and dynamic range, a contraction that persists under controlled chemogenetic stimulation independent of behavior. In parallel, novel experience in older mice reveals a latent transcriptional competence. First, distinct sets of genes respond to neuronal activity selectively in older cells. Second, enhancing activity in older animals partially reverses, or buffers, basal aging-associated changes across the transcriptome. Novel experience counteracts aging-associated changes in the target genes of the memory regulator CREB1 and the ER-stress sensor ATF6 across cell types. These data constitute a resource for neuronal activity-dependent transcription across the lifespan and identify a basis for the benefits of cognitive engagement: novel experience buffers age-related transcriptional drift.
