## Supplemental Table 1: Quality control measures for eNE and DREADD single-cell datasets for "Aging remodels the neuronal activity-dependent transcriptome"

### Sheet: README
Supplementary Table 1 | Samples and quality control
Notes
Single-cell RNA-seq of mouse hippocampus. eNE cohort: young, middle-aged and old, eNE vs HC, both sexes, 3 mice per group.
DREADD cohort: females, young (4 months; PBS, C21) and old (20 months; PBS, C21), 3 mice per group.
The two sexes were sequenced in separate batches and are reported separately.
Sheet index
sheet	rows	description
1a_eNE_Samples	36	eNE cohort: one row per mouse (library), with sequencing run, final sex label and QC
1b_eNE_Cells_per_CellType	36	eNE cohort: cells per cell type (columns) per mouse (rows)
1c_DREADD_Samples	12	DREADD cohort (females): one row per mouse
1d_DREADD_Cells_per_CellType	12	DREADD cohort: cells per cell type (columns) per mouse (rows)
Column dictionary
sheet	column	description
1a_eNE_Samples	sample_id	Library / sample identifier (orig.ident)
1a_eNE_Samples	mouse	Mouse ID
1a_eNE_Samples	sequencing_run	Sequencing run
1a_eNE_Samples	sex	Sex (each sex analysed on its own; sexes were sequenced in separate batches and are not compared)
1a_eNE_Samples	age	Age group
1a_eNE_Samples	condition	Condition (HC = home cage, eNE = enriched environment; PBS / C21 for DREADD)
1a_eNE_Samples	cells_final	Cells in the final annotated object
1a_eNE_Samples	median_UMIs	Median UMIs per cell
1a_eNE_Samples	median_genes	Median genes detected per cell
1a_eNE_Samples	median_pct_mito	Median % mitochondrial UMIs per cell
1b_eNE_Cells_per_CellType	sample_id	Library / sample identifier (orig.ident)
1b_eNE_Cells_per_CellType	mouse	Mouse ID
1b_eNE_Cells_per_CellType	sex	Sex (each sex analysed on its own; sexes were sequenced in separate batches and are not compared)
1b_eNE_Cells_per_CellType	age	Age group
1b_eNE_Cells_per_CellType	condition	Condition (HC = home cage, eNE = enriched environment; PBS / C21 for DREADD)
1b_eNE_Cells_per_CellType	DG ExNs	Cells annotated DG ExNs
1b_eNE_Cells_per_CellType	CA3 ExNs	Cells annotated CA3 ExNs
1b_eNE_Cells_per_CellType	CA1 ExNs	Cells annotated CA1 ExNs
1b_eNE_Cells_per_CellType	CA2 ExNs	Cells annotated CA2 ExNs
1b_eNE_Cells_per_CellType	Sub ExNs	Cells annotated Sub ExNs
1b_eNE_Cells_per_CellType	IN	Cells annotated IN
1b_eNE_Cells_per_CellType	Astrocytes	Cells annotated Astrocytes or Astro
1b_eNE_Cells_per_CellType	Oligodendrocytes	Cells annotated Oligodendrocytes or Oligo
1b_eNE_Cells_per_CellType	OPC	Cells annotated OPC
1b_eNE_Cells_per_CellType	Microglia	Cells annotated Microglia
1b_eNE_Cells_per_CellType	Endothelial	Cells annotated Endothelial
1b_eNE_Cells_per_CellType	Pericyte	Cells annotated Pericyte
1b_eNE_Cells_per_CellType	APC (Astrocyte Precursor Cells)	Cells annotated APC
1b_eNE_Cells_per_CellType	Stromal	Cells annotated Stromal
1b_eNE_Cells_per_CellType	Cajal-Retzius Cell	Cells annotated Cajal-Retzius Cell or CR
1b_eNE_Cells_per_CellType	Macrophage	Cells annotated Macrophage
1b_eNE_Cells_per_CellType	Epithelial	Cells annotated Epithelial
1b_eNE_Cells_per_CellType	T Cell	Cells annotated T Cell
1b_eNE_Cells_per_CellType	total	Cells in all cell types
1c_DREADD_Samples	sample_id	Library / sample identifier (orig.ident)
1c_DREADD_Samples	mouse	Mouse ID
1c_DREADD_Samples	sequencing_run	Sequencing run
1c_DREADD_Samples	sex	Sex (each sex analysed on its own; sexes were sequenced in separate batches and are not compared)
1c_DREADD_Samples	age	Age group
1c_DREADD_Samples	condition	Condition (HC = home cage, eNE = enriched environment; PBS / C21 for DREADD)
1c_DREADD_Samples	cells_final	Cells in the final annotated object
1c_DREADD_Samples	median_UMIs	Median UMIs per cell
1c_DREADD_Samples	median_genes	Median genes detected per cell
1c_DREADD_Samples	median_pct_mito	Median % mitochondrial UMIs per cell
1d_DREADD_Cells_per_CellType	sample_id	Library / sample identifier (orig.ident)
1d_DREADD_Cells_per_CellType	mouse	Mouse ID
1d_DREADD_Cells_per_CellType	sex	Sex (each sex analysed on its own; sexes were sequenced in separate batches and are not compared)
1d_DREADD_Cells_per_CellType	age	Age group
1d_DREADD_Cells_per_CellType	condition	Condition (HC = home cage, eNE = enriched environment; PBS / C21 for DREADD)
1d_DREADD_Cells_per_CellType	DG ExNs	Cells annotated DG ExNs
1d_DREADD_Cells_per_CellType	CA3 ExNs	Cells annotated CA3 ExNs
1d_DREADD_Cells_per_CellType	CA1 ExNs	Cells annotated CA1 ExNs
1d_DREADD_Cells_per_CellType	CA2 ExNs	Cells annotated CA2 ExNs
1d_DREADD_Cells_per_CellType	Sub ExNs	Cells annotated Sub ExNs
1d_DREADD_Cells_per_CellType	IN	Cells annotated IN
1d_DREADD_Cells_per_CellType	Astrocytes	Cells annotated Astrocytes or Astro
1d_DREADD_Cells_per_CellType	Oligodendrocytes	Cells annotated Oligodendrocytes or Oligo
1d_DREADD_Cells_per_CellType	OPC	Cells annotated OPC
1d_DREADD_Cells_per_CellType	Microglia	Cells annotated Microglia
1d_DREADD_Cells_per_CellType	Endothelial	Cells annotated Endothelial
1d_DREADD_Cells_per_CellType	Pericyte	Cells annotated Pericyte
1d_DREADD_Cells_per_CellType	APC (Astrocyte Precursor Cells)	Cells annotated APC
1d_DREADD_Cells_per_CellType	Stromal	Cells annotated Stromal
1d_DREADD_Cells_per_CellType	Cajal-Retzius Cell	Cells annotated Cajal-Retzius Cell or CR
1d_DREADD_Cells_per_CellType	Macrophage	Cells annotated Macrophage
1d_DREADD_Cells_per_CellType	T Cell	Cells annotated T Cell
1d_DREADD_Cells_per_CellType	Ambiguous	Cells annotated Ambiguous
1d_DREADD_Cells_per_CellType	total	Cells in all cell types

### Sheet: 1a_eNE_Samples
eNE cohort: one row per mouse (library), with sequencing run, final sex label and QC
sample_id	mouse	sequencing_run	sex	age	condition	cells_final	median_UMIs	median_genes	median_pct_mito
SR008865_Filtered_16x_Pool__Y14_young_hc	Y14	SR008865	Male	Young	HC	29210	4836	2795.5	0.109
SR008865_Filtered_16x_Pool__Y15_young_hc	Y15	SR008865	Male	Young	HC	23443	2855	2149	0.044
SR008865_Filtered_16x_Pool__Y24_young_hc	Y24	SR008865	Male	Young	HC	23448	2185.5	1490	0.049
SR008865_Filtered_16x_Pool__Y11_young_ee	Y11	SR008865	Male	Young	eNE	30240	4370	2754	0.099
SR008865_Filtered_16x_Pool__Y12_young_ee	Y12	SR008865	Male	Young	eNE	25391	3651	2374	0.065
SR008865_Filtered_16x_Pool__Y22_young_ee	Y22	SR008865	Male	Young	eNE	27170	2984.5	2070	0.051
SR008865_Filtered_16x_Pool__M14_Middleage_hc	M14	SR008865	Male	Middle-aged	HC	24863	2169	1651	0.028
SR011142_Pool1_PC_040826__M24_Middleage_hc	M24	SR011142	Male	Middle-aged	HC	28890	3559.5	2075	0.185
SR011142_Pool1_PC_040826__M45_Middleage_hc	M45	SR011142	Male	Middle-aged	HC	31234	3216	1968	0.196
SR008865_Filtered_16x_Pool__M11_Middleage_ee	M11	SR008865	Male	Middle-aged	eNE	26855	3667	2278	0.064
SR008865_Filtered_16x_Pool__M12_Middleage_ee	M12	SR008865	Male	Middle-aged	eNE	25218	3123	2052.5	0.041
SR008865_Filtered_16x_Pool__M13_Middleage_ee	M13	SR008865	Male	Middle-aged	eNE	22019	2106	1596	0.026
SR008865_Filtered_16x_Pool__O21_old_hc	O21	SR008865	Male	Old	HC	23354	3101	2137	0.053
SR008865_Filtered_16x_Pool__O22_old_hc	O22	SR008865	Male	Old	HC	19827	2290	1671	0.043
SR008865_Filtered_16x_Pool__O23_old_hc	O23	SR008865	Male	Old	HC	23242	2792	2067	0.037
SR008865_Filtered_16x_Pool__O11_old_ee	O11	SR008865	Male	Old	eNE	29098	4037	2511	0.081
SR008865_Filtered_16x_Pool__O12_old_ee	O12	SR008865	Male	Old	eNE	23210	2172	1611	0.04
SR008865_Filtered_16x_Pool__O14_old_ee	O14	SR008865	Male	Old	eNE	25474	2387	1813	0.055
SR009556_Pollina_103025_Pool1_16samples__Y34_young_hc	Y34	SR009556	Female	Young	HC	14556	7719	3809	0.072
SR009556_Pollina_103025_Pool1_16samples__Y44_young_hc	Y44	SR009556	Female	Young	HC	18730	4387.5	2562	0.063
SR009556_Pollina_103025_Pool1_16samples__Y45_young_hc	Y45	SR009556	Female	Young	HC	22454	4971.5	2906	0.063
SR009556_Pollina_103025_Pool1_16samples__Y31_young_ee	Y31	SR009556	Female	Young	eNE	22955	6512	3294	0.087
SR009556_Pollina_103025_Pool1_16samples__Y33_young_ee	Y33	SR009556	Female	Young	eNE	18580	5420.5	2870	0.062
SR009556_Pollina_103025_Pool1_16samples__Y42_young_ee	Y42	SR009556	Female	Young	eNE	20089	5664	3045	0.069
SR009556_Pollina_103025_Pool1_16samples__M34_Middleage_hc	M34	SR009556	Female	Middle-aged	HC	13300	6927	3567	0.038
SR011142_Pool1_PC_040826__M25_Middleage_hc	M25	SR011142	Female	Middle-aged	HC	28129	3379	2022	0.133
SR011142_Pool1_PC_040826__M44_Middleage_hc	M44	SR011142	Female	Middle-aged	HC	30148	3511	2087.5	0.283
SR009556_Pollina_103025_Pool1_16samples__M31_Middleage_ee	M31	SR009556	Female	Middle-aged	eNE	15597	7606	3784	0.061
SR009556_Pollina_103025_Pool1_16samples__M32_Middleage_ee	M32	SR009556	Female	Middle-aged	eNE	19931	4632	2605	0.047
SR009556_Pollina_103025_Pool1_16samples__M43_Middleage_ee	M43	SR009556	Female	Middle-aged	eNE	18989	4775	2669	0.07
SR009556_Pollina_103025_Pool1_16samples__O42_old_hc	O42	SR009556	Female	Old	HC	16941	3530	2230	0.069
SR009556_Pollina_103025_Pool1_16samples__O43_old_hc	O43	SR009556	Female	Old	HC	19168	3232	2060	0.077
SR009556_Pollina_103025_Pool1_16samples__O44_old_hc	O44	SR009556	Female	Old	HC	19239	3472	2171	0.07
SR009556_Pollina_103025_Pool1_16samples__O31_old_ee	O31	SR009556	Female	Old	eNE	18815	4903	2717	0.121
SR009556_Pollina_103025_Pool1_16samples__O32_old_ee	O32	SR009556	Female	Old	eNE	18685	3844	2366	0.07
SR009556_Pollina_103025_Pool1_16samples__O33_old_ee	O33	SR009556	Female	Old	eNE	19606	4684	2678	0.056

### Sheet: 1b_eNE_Cells_per_CellType
eNE cohort: cells per cell type (columns) per mouse (rows)
sample_id	mouse	sex	age	condition	DG ExNs	CA3 ExNs	CA1 ExNs	CA2 ExNs	Sub ExNs	IN	Astrocytes	Oligodendrocytes	OPC	Microglia	Endothelial	Pericyte	APC	Stromal	Cajal-Retzius Cell	Macrophage	Epithelial	T Cell	total
SR008865_Filtered_16x_Pool__Y14_young_hc	Y14	Male	Young	HC	7115	3098	4077	937	1099	2301	3808	2741	872	1089	1369	170	238	127	139	20	6	4	29210
SR008865_Filtered_16x_Pool__Y15_young_hc	Y15	Male	Young	HC	5890	1717	3489	709	965	1665	3176	1929	694	838	1616	263	140	204	121	23	0	4	23443
SR008865_Filtered_16x_Pool__Y24_young_hc	Y24	Male	Young	HC	5764	2160	3257	670	433	1583	3204	2146	815	905	1799	288	206	119	79	17	1	2	23448
SR008865_Filtered_16x_Pool__Y11_young_ee	Y11	Male	Young	eNE	7567	3562	4530	669	599	2436	3978	2575	811	1079	1507	204	173	398	105	37	7	3	30240
SR008865_Filtered_16x_Pool__Y12_young_ee	Y12	Male	Young	eNE	6637	2262	3704	706	805	1867	3480	2325	696	942	1340	209	173	109	117	16	1	2	25391
SR008865_Filtered_16x_Pool__Y22_young_ee	Y22	Male	Young	eNE	6232	3269	3853	813	344	2228	3693	2298	787	1066	1764	277	205	217	82	38	0	4	27170
SR008865_Filtered_16x_Pool__M14_Middleage_hc	M14	Male	Middle-aged	HC	6761	2017	3483	504	186	1528	3269	2924	729	1023	1607	324	196	228	60	22	0	2	24863
SR011142_Pool1_PC_040826__M24_Middleage_hc	M24	Male	Middle-aged	HC	5583	7787	2919	709	475	2528	3076	2768	593	1159	776	130	214	78	70	19	0	6	28890
SR011142_Pool1_PC_040826__M45_Middleage_hc	M45	Male	Middle-aged	HC	5102	10123	2973	656	463	2987	3073	2816	609	1220	817	136	120	61	42	25	0	11	31234
SR008865_Filtered_16x_Pool__M11_Middleage_ee	M11	Male	Middle-aged	eNE	6937	3610	3507	658	316	1916	3410	2858	658	1139	1178	155	241	120	87	23	33	9	26855
SR008865_Filtered_16x_Pool__M12_Middleage_ee	M12	Male	Middle-aged	eNE	7286	2501	3532	469	327	1609	3219	2566	646	1100	1423	214	161	85	61	9	1	9	25218
SR008865_Filtered_16x_Pool__M13_Middleage_ee	M13	Male	Middle-aged	eNE	5794	1859	3294	617	294	1354	2935	2273	622	799	1545	331	129	96	59	13	0	5	22019
SR008865_Filtered_16x_Pool__O21_old_hc	O21	Male	Old	HC	6229	2117	3376	529	480	1519	2962	2577	574	989	1299	212	143	56	55	18	215	4	23354
SR008865_Filtered_16x_Pool__O22_old_hc	O22	Male	Old	HC	6045	1685	2894	310	160	1178	2526	1955	627	892	1141	174	129	56	37	7	3	8	19827
SR008865_Filtered_16x_Pool__O23_old_hc	O23	Male	Old	HC	6103	2031	3451	569	230	1450	3090	2759	588	1024	1451	233	138	53	46	10	0	16	23242
SR008865_Filtered_16x_Pool__O11_old_ee	O11	Male	Old	eNE	8100	3773	4334	466	97	2034	3481	3167	750	1428	998	156	168	63	58	12	6	7	29098
SR008865_Filtered_16x_Pool__O12_old_ee	O12	Male	Old	eNE	5933	1937	3535	341	6	1465	3302	2961	655	1022	1487	284	145	76	38	9	3	11	23210
SR008865_Filtered_16x_Pool__O14_old_ee	O14	Male	Old	eNE	6237	2642	3696	638	374	1573	3311	3082	678	1172	1357	222	209	192	55	15	20	1	25474
SR009556_Pollina_103025_Pool1_16samples__Y34_young_hc	Y34	Female	Young	HC	4288	1607	2423	495	505	1007	1627	748	514	388	764	49	40	39	58	3	1	0	14556
SR009556_Pollina_103025_Pool1_16samples__Y44_young_hc	Y44	Female	Young	HC	4819	2015	2787	379	305	1455	2480	1534	581	703	1205	175	95	69	107	11	5	5	18730
SR009556_Pollina_103025_Pool1_16samples__Y45_young_hc	Y45	Female	Young	HC	6066	2872	3257	354	67	1781	2851	1903	665	861	1275	177	155	61	96	9	0	4	22454
SR009556_Pollina_103025_Pool1_16samples__Y31_young_ee	Y31	Female	Young	eNE	5038	3326	2716	687	645	2037	3156	1896	694	896	1164	147	120	244	118	24	47	0	22955
SR009556_Pollina_103025_Pool1_16samples__Y33_young_ee	Y33	Female	Young	eNE	4074	2086	2636	430	354	1404	2667	1465	579	676	1475	202	101	328	79	21	0	3	18580
SR009556_Pollina_103025_Pool1_16samples__Y42_young_ee	Y42	Female	Young	eNE	4330	2471	2604	654	743	1780	2844	1512	573	703	1216	167	83	264	108	27	6	4	20089
SR011142_Pool1_PC_040826__M25_Middleage_hc	M25	Female	Middle-aged	HC	4804	8488	2658	782	531	2792	2686	2227	616	929	983	137	113	283	54	29	0	17	28129
SR009556_Pollina_103025_Pool1_16samples__M34_Middleage_hc	M34	Female	Middle-aged	HC	3644	1514	2706	444	184	985	1433	614	475	393	701	80	69	45	10	3	0	0	13300
SR011142_Pool1_PC_040826__M44_Middleage_hc	M44	Female	Middle-aged	HC	6017	8881	2805	608	354	2680	3191	2457	659	1169	759	138	119	203	73	25	0	10	30148
SR009556_Pollina_103025_Pool1_16samples__M31_Middleage_ee	M31	Female	Middle-aged	eNE	4364	1737	2473	497	376	1146	1940	974	529	502	741	83	108	76	44	5	0	2	15597
SR009556_Pollina_103025_Pool1_16samples__M32_Middleage_ee	M32	Female	Middle-aged	eNE	4979	2103	2779	448	229	1517	2519	2235	565	848	1270	158	130	74	58	10	0	9	19931
SR009556_Pollina_103025_Pool1_16samples__M43_Middleage_ee	M43	Female	Middle-aged	eNE	4869	1911	2569	410	203	1507	2535	2226	568	817	941	122	167	57	65	14	0	8	18989
SR009556_Pollina_103025_Pool1_16samples__O42_old_hc	O42	Female	Old	HC	3978	1787	2231	415	453	1224	2116	1851	462	868	962	170	91	263	38	21	1	10	16941
SR009556_Pollina_103025_Pool1_16samples__O43_old_hc	O43	Female	Old	HC	4058	2276	2395	521	508	1538	2482	2287	549	1092	1116	161	49	53	37	17	2	27	19168
SR009556_Pollina_103025_Pool1_16samples__O44_old_hc	O44	Female	Old	HC	4638	2462	2448	360	248	1415	2304	2289	552	1112	1002	119	136	86	32	21	0	15	19239
SR009556_Pollina_103025_Pool1_16samples__O31_old_ee	O31	Female	Old	eNE	4004	1729	2714	449	407	1447	2583	2335	550	1101	1087	133	131	68	50	15	0	12	18815
SR009556_Pollina_103025_Pool1_16samples__O32_old_ee	O32	Female	Old	eNE	4453	2031	2444	502	533	1389	2320	2187	498	889	1080	165	77	57	37	11	0	12	18685
SR009556_Pollina_103025_Pool1_16samples__O33_old_ee	O33	Female	Old	eNE	4524	2380	2742	448	325	1565	2421	2200	587	1017	1059	138	88	51	37	10	1	13	19606

### Sheet: 1c_DREADD_Samples
DREADD cohort (females): one row per mouse
sample_id	mouse	sequencing_run	sex	age	condition	cells_final	median_UMIs	median_genes	median_pct_mito
SR011397_Pool1_CJ_050626__Y10_Female_young_PBS	Y10	SR011397	Female	Young	PBS	29037	2478	2109	0.119
SR011397_Pool1_CJ_050626__Y4_Female_young_PBS	Y4	SR011397	Female	Young	PBS	31188	3802	2539	0.151
SR011397_Pool1_CJ_050626__Y5_Female_young_PBS	Y5	SR011397	Female	Young	PBS	30450	3093	2192	0.174
SR011397_Pool1_CJ_050626__Y3_Female_young_C21	Y3	SR011397	Female	Young	C21	27207	3347	2236	0.133
SR011397_Pool1_CJ_050626__Y6_Female_young_C21	Y6	SR011397	Female	Young	C21	29608	2462	2076.5	0.182
SR011397_Pool1_CJ_050626__Y7_Female_young_C21	Y7	SR011397	Female	Young	C21	24461	2928	1992	0.104
SR011397_Pool1_CJ_050626__O4_Female_old_PBS	O4	SR011397	Female	Old	PBS	33128	3238	2312	0.162
SR011397_Pool1_CJ_050626__O8_Female_old_PBS	O8	SR011397	Female	Old	PBS	21229	3636	2546	0.166
SR011397_Pool1_CJ_050626__O9_Female_old_PBS	O9	SR011397	Female	Old	PBS	26151	2189	1817	0.103
SR011397_Pool1_CJ_050626__O1_Female_old_C21	O1	SR011397	Female	Old	C21	27837	3015	2133	0.151
SR011397_Pool1_CJ_050626__O2_Female_old_C21	O2	SR011397	Female	Old	C21	16720	3258	2147	0.118
SR011397_Pool1_CJ_050626__O3_Female_old_C21	O3	SR011397	Female	Old	C21	25114	1551	1733	0.099

### Sheet: 1d_DREADD_Cells_per_CellType
DREADD cohort: cells per cell type (columns) per mouse (rows)
sample_id	mouse	sex	age	condition	DG ExNs	CA3 ExNs	CA1 ExNs	CA2 ExNs	Sub ExNs	IN	Astrocytes	Oligodendrocytes	OPC	Microglia	Endothelial	Pericyte	APC	Stromal	Cajal-Retzius Cell	Macrophage	T Cell	Ambiguous	total
SR011397_Pool1_CJ_050626__Y10_Female_young_PBS	Y10	Female	Young	PBS	5102	1427	3690	816	879	1751	3712	3252	947	1886	2854	492	340	613	141	79	193	863	29037
SR011397_Pool1_CJ_050626__Y4_Female_young_PBS	Y4	Female	Young	PBS	6951	1888	4463	818	922	1736	4306	2981	873	1566	2247	344	284	527	148	60	42	1032	31188
SR011397_Pool1_CJ_050626__Y5_Female_young_PBS	Y5	Female	Young	PBS	6173	1928	4587	804	501	1819	4157	3301	961	1463	2593	345	295	509	116	48	60	790	30450
SR011397_Pool1_CJ_050626__Y3_Female_young_C21	Y3	Female	Young	C21	5427	1618	3393	899	969	1762	3893	2728	760	1528	2292	306	189	340	132	32	204	735	27207
SR011397_Pool1_CJ_050626__Y6_Female_young_C21	Y6	Female	Young	C21	4721	1358	3457	909	1584	1952	3819	3396	890	2196	2644	346	319	618	150	72	402	775	29608
SR011397_Pool1_CJ_050626__Y7_Female_young_C21	Y7	Female	Young	C21	4066	1669	3197	702	987	1719	3598	2489	737	1162	2523	383	213	311	126	34	5	540	24461
SR011397_Pool1_CJ_050626__O4_Female_old_PBS	O4	Female	Old	PBS	6308	1586	4059	1042	1545	2009	4094	4209	919	2257	2479	308	254	322	59	62	81	1535	33128
SR011397_Pool1_CJ_050626__O8_Female_old_PBS	O8	Female	Old	PBS	4446	1492	3510	953	1213	1492	2299	1580	770	902	1423	206	203	339	19	17	37	328	21229
SR011397_Pool1_CJ_050626__O9_Female_old_PBS	O9	Female	Old	PBS	4822	1479	3243	748	746	1409	3331	3466	893	2100	2134	354	201	188	46	32	355	604	26151
SR011397_Pool1_CJ_050626__O1_Female_old_C21	O1	Female	Old	C21	5870	1562	3807	710	446	1703	3666	3479	871	2254	2072	269	161	286	61	63	127	430	27837
SR011397_Pool1_CJ_050626__O2_Female_old_C21	O2	Female	Old	C21	2549	1281	2751	641	861	1292	2273	1315	675	1104	1174	164	103	133	17	19	106	262	16720
SR011397_Pool1_CJ_050626__O3_Female_old_C21	O3	Female	Old	C21	3126	1264	3103	761	1317	1367	3161	3569	788	2701	2295	336	112	264	31	49	522	348	25114
